# Tiled base editing screens uncover rare second-site mutations that rescue a misfolded disease protein

**DOI:** 10.64898/2026.10.30.763201

**Authors:** Shivali Rawat, Parijat Sarkar, Eric Giavedoni, Ganesh V. Pusapati, Murugesh Padmanarayana, Mallory Shin, Elizabeth Phillippi, Taylar Simmons, Ruth Azaria, Diwakar Shukla, Mark L. Schultz, Rajat Rohatgi

**Author notes:** These authors contributed equally (Shivali Rawat, Parijat Sarkar).

## Abstract

Therapeutic base editing can directly revert ∼30% of disease-causing missense mutations to the wild-type sequence. One strategy to broaden its reach is to install second-site corrector mutations that improve protein stability or function across multiple pathogenic alleles. Here, we use tiled adenine and cytosine base editing screens to identify such corrector mutations in NPC1, a lysosomal cholesterol transporter whose misfolding causes Niemann-Pick type C disease. Tiling mutagenesis of the endogenous *NPC1* locus in haploid human cells carrying the prevalent *NPC1^I1061T^* disease allele, combined with phenotypic reporters for cholesterol transport and protein abundance, uncovered rare intragenic suppressor mutations distributed across multiple domains. Unexpectedly, we identified a promiscuous second-site variant that can correct many different pathogenic *NPC1* mutations. These correctors improve protein stability, promote ER exit and lysosomal trafficking, and restore cholesterol clearance in patient-derived fibroblasts and induced neurons. Our results establish *in situ* base editing screens for the discovery of second-site corrector mutations that are actionable for therapeutic base editing when the original mutation cannot be corrected.
