## Supplementary Table 3 for "Tiled base editing screens uncover rare second-site mutations that rescue a misfolded disease protein"

### Sheet: Fig.2b
Key	Base-editing screen	guideRNA identification number	guideRNA target sequence	predicted mutation(s) within the N3-N10 editing window of base-editor	Function screen - enriched gate	Abundance screen - enriched gate	Mean mNG-ALOD4 fluorescence	Mean mScarlet fluorescence	validation - cholesterol phenotype (mNG-ALOD4)	validation - abundance phenotype (mScarlet)
A1	I1061T_ABE	id_197	CCTTCCCACACAGGAGTCCC	Cys177Arg	Bottom 10%		155771		2% reduction in fluorescence	8% elevation in fluorescence
A2	I1061T_ABE	id_293	TCGTCCAGGGAGCAGGAGGA	Trp260Arg	Bottom 10%		159964		NO change in fluorescence	1% reduction in fluorescence
A3	I1061T_ABE	id_301	TCCAAGCCAAGGATCGTCCA	Leu265Ser;Leu263Pro	Bottom 10%		161956		2% elevation in fluorescence
A4	I1061T_ABE	id_400	GACACAGCCAGGGTTTCGGA	Cys352Arg	Bottom 10%		144599		9% reduction in fluorescence
A5	I1061T_ABE	id_463	TCCGGAAGAAAGGCCCAAAG	Phe403Ser;Phe403Leu;Phe402Ser;Phe402Leu	Bottom 10%	Top 10%	138844	888.293	13% reduction in fluorescence	8% elevation in fluorescence
A6	I1061T_ABE	id_712	AGTGACAGTGATGTCTTCAC	Asp618Gly;Ser619Gly	Bottom 10%	Top 10%	120143	958.167	25% reduction in fluorescence	17% elevation in fluorescence
A7	I1061T_ABE	id_714	TACAACGGTGAAGACATCAC	Val624Ala	Bottom 10%		156229		2% reduction in fluorescence
A8	I1061T_ABE	id_840	TCCTAGGAGAAGTGGCTCCC	Glu730Gly	Bottom 10%		161341		1% elevation in fluorescence
A9	I1061T_ABE	id_877	TCCCGCAAAGAGAGAGAAGG	Phe763Ser;Phe763Leu	Bottom 10%		165587		4% elevation in fluorescence
A10	I1061T_ABE	id_953	TCCAGTCCTTTAGCAGAAGT	Trp833Arg	Bottom 10%		150337		6% reduction in fluorescence
A11	I1061T_ABE	id_1011	TCCATCAGTCAGTACCTGCA	Ile879Val;Ser880Gly	Bottom 10%	Top 10%	140238	846.916	12% reduction in fluorescence	3% elevation in fluorescence
A12	I1061T_ABE	id_1022	CCTGCATGCGGGTCCGCCTG	His884Arg	Bottom 10%	Top 10%	119529	954.251	25% reduction in fluorescence	16% elevation in fluorescence
A13	I1061T_ABE	id_1095	TCCTGGATCGACGATTATTT	Ile943Val	Bottom 10%		147855		7% reduction in fluorescence
A14	I1061T_ABE	id_1104	TTTCGACTGGGTGAAGCCAC	Asp948Gly	Bottom 10%		151612		5% reduction in fluorescence
A15	I1061T_ABE	id_1138	CCTGCAGCGAACGCAGGCAG	Cys979Arg	Bottom 10%		151811		5% reduction in fluorescence
A16	I1061T_ABE	id_1394	CGTTCACGGTGAGCATGAAA	Thr1176Ala	Bottom 10%		144020		10% reduction in fluorescence	11% elevation in fluorescence
A17	I1061T_ABE	id_1422	TCCACTGAACACCTAAAAGA	Phe1199Ser;Phe1199Leu	Bottom 10%		148763		7% reduction in fluorescence
A20	I1061T_ABE	id_1413	CTTGCCCACATGGGCAGCTC	His1193Arg;Met1194Val	Bottom 10%		122112		23% reduction in fluorescence	6% elevation in fluorescence
A32	I1061T_ABE	id_90	CGGCAGCTTCAGACACTAAA	Gln79Arg		Top 10%		820.343		NO change in fluorescence
A33	I1061T_ABE	id_179	TCCCGGCAGGCATTGTACAT	Cys160Arg		Top 10%		850.189		4% elevation in fluorescence
A34	I1061T_ABE	id_359	TCTGTTAATGCAAGTGACAA	Asn314Asp;Asn314Ser		Top 10%		849.275		3% elevation in fluorescence
A35	I1061T_ABE	id_457	GAGTACTTTGACCAGCACTT	Tyr394Cys		Top 10%		939.497		14% elevation in fluorescence
A36	I1061T_ABE	id_458	AGTACTTTGACCAGCACTTT	Tyr394Cys;Asp396Gly		Top 10%		854.219		4% elevation in fluorescence
A37	I1061T_ABE	id_462	AGCACTTTGGGCCTTTCTTC	His398Arg		Top 10%		862.56		5% elevation in fluorescence
A38	I1061T_ABE	id_509	GACATACAGATACTGCACCA	Ile437Val;Ile437Met;Gln438Arg;Ile439Val		Top 10%		790.68		4% reduction in fluorescence
A39	I1061T_ABE	id_625	AACACAAGCCACGGGAACAC	Val546Ala;Leu545Pro		Top 10%		792.639		3% reduction in fluorescence
A40	I1061T_ABE	id_658	TTACTATAATGATACAGAGA	Tyr570Cys;Tyr571Cys;Asn572Asp;Asn572Ser		Top 10%		815.061		1% reduction in fluorescence
A41	I1061T_ABE	id_672	GGCCCAGGCCTGGGAAAAAG	Gln581Arg		Top 10%		886.415		8% elevation in fluorescence
A42	I1061T_ABE	id_737	GCACATGAAAAGCTGTCGCA	His641Arg;Met642Val;Lys643Glu;Lys643Arg		Top 10%		875.001		7% elevation in fluorescence
A43	I1061T_ABE	id_732	TTTCATGTGCCCCAAGGCTA	Met642Thr		Top 10%		912.462		11% elevation in fluorescence
A44	I1061T_ABE	id_1089	GTCGATCCAGGACGAGGGGG	Ile943Thr;Trp942Arg		Top 10%		805.941		2% reduction in fluorescence
A45	I1061T_ABE	id_1198	TCTGCAGTTAACATCCTCCT	Asn1024Asp		Top 10%		840.953		2% elevation in fluorescence
A46	I1061T_ABE	id_1194	TTAACTGCAGAACTATAGGC	Val1023Val;Val1023Ala		Top 10%		839.593		2% elevation in fluorescence
A47	I1061T_ABE	id_1221	GTCTGCAGCACGGTGTGGTA	Leu1045Pro;Val1044Ala		Top 10%		813.539		1% reduction in fluorescence
A48	I1061T_ABE	id_1226	TCAGCAGAGGTCTGCAGCAC	Ser1048Pro		Top 10%		845.003		3% elevation in fluorescence
A49	I1061T_ABE	id_1319	ACCATGGTCCTCCTGGGCTG	Met1114Val		Top 10%		868.348		6% elevation in fluorescence
A50	I1061T_ABE	id_1361	CAGGTTGACCAAGGATACAG	Val1155Ala		Top 10%		873.719		6% elevation in fluorescence
A51	I1061T_ABE	id_1414	TGCCCACATGGGCAGCTCCG	His1193Arg;Met1194Val		Top 10%		853.463		4% elevation in fluorescence
A52	I1061T_ABE	id_1429	TCACACTTACAAAATTTGGA	Thr1203Ala;Thr1205Ala		Top 10%		839.083		2% elevation in fluorescence
A53	I1061T_ABE	id_1446	TTTCCAGATATTCTACTTCA	Gln1222Arg;Ile1223Val;Ile1223Met		Top 10%		893.236		9% elevation in fluorescence
A54	I1061T_ABE	id_1476	CTGATGGCCCTATGAGAGAG	Ser1254Pro		Top 10%		837.916		2% elevation in fluorescence
NTC - ABE Non-targeting control							159201	820.714
C1	I1061T_CBE	id_181	TCCCGGCAGGCATTGTACAT	Arg161Gln;Cys160Tyr	Bottom 10%		112728		NO change in fluorescence
C2	I1061T_CBE	id_190	GTGGAGGCCCCCTCAAGTAA	Ala165Val;Pro166Ser	Bottom 10%		119617		6% elevation in fluorescence
C3	I1061T_CBE	id_211	CAGCGTCCTTCCCACACAGG	Ala181Thr;Asp180Asn	Bottom 10%		118754		5% elevation in fluorescence
C4	I1061T_CBE	id_213	GTCAGCGTCCTTCCCACACA	Asp182Asn;Asp180Asn;Ala181Thr	Bottom 10%		122820		9% elevation in fluorescence
C5	I1061T_CBE	id_306	TCCCTGGACGATCCTTGGCT	Pro259Leu;Thr261Met	Bottom 10%		123049		9% elevation in fluorescence
C6	I1061T_CBE	id_434	TACTGCGTGTTCGTCAGGCC	Thr362Ile;Ala363Val	Bottom 10%		106891		6% reduction in fluorescence
C7	I1061T_CBE	id_436	ACTGCGTGTTCGTCAGGCCT	Ala363Val	Bottom 10%		123308		9% elevation in fluorescence
C8	I1061T_CBE	id_440	CGTCAGGCCTGGTGTTTGTC	Ser366Leu	Bottom 10%		105820		6% reduction in fluorescence
C10	I1061T_CBE	id_923	TCACGAAACAGGTAATCTGC	Val780Met;Cys778Tyr	Bottom 10%		102197		10% reduction in fluorescence
C11	I1061T_CBE	id_1243	TCCTCCTTGGCCATGGCACC	Leu1026Phe;Leu1027Phe	Bottom 10%		117544		4% elevation in fluorescence
C24	I1061T_CBE	id_396	CGCCTCAAGCAGCCCTCAAA	Arg336Lys;Cys334Tyr		Top 10%		864.441		18% elevation in fluorescence
C25	I1061T_CBE	id_437	AACACCAGGCCTGACGAACA	Val369Met;Gly367Asp		Top 10%		892.418		22% elevation in fluorescence
C26	I1061T_CBE	id_588	CCATTCCGTGCTGGACCACA	Ser493Phe;Ser493Ser		Top 10%		904.355		24% elevation in fluorescence
C27	I1061T_CBE	id_727	AGACATCACTGTCACTTTCA	Val621Ile;Asp620Asn;Ser619Asn		Top 10%		885.11		21% elevation in fluorescence
C28	I1061T_CBE	id_814	CAATCACAATGAGGGTCAAG	Val686Met		Top 10%		848.126		16% elevation in fluorescence
C29	I1061T_CBE	id_817	TTCAATCACAATGAGGGTCA	Glu688Lys;Val686Met		Top 10%		963.695		32% elevation in fluorescence
C30	I1061T_CBE	id_820	GATGACTTCAATCACAATGA	Val689Ile;Glu688Lys		Top 10%		886.145		21% elevation in fluorescence
C31	I1061T_CBE	id_823	AGTCATCCCGTTCCTGGTGC	Pro691Ser;Pro691Leu		Top 10%		836.084		15% elevation in fluorescence
C32	I1061T_CBE	id_960	GGTGCTGAAGATGGAACAAG	Ala804Val		Top 10%		875.828		20% elevation in fluorescence
C33	I1061T_CBE	id_1048	CCTCCAGGACAAAGTACACA	Glu894Lys;Val892Ile		Top 10%		837.901		15% elevation in fluorescence
C34	I1061T_CBE	id_1055	GTAGTCGTGCCCTTCCTCCA	Asp898Asn		Top 10%		876.56		20% elevation in fluorescence
C35	I1061T_CBE	id_1117	ATCGTCGATCCAGGACGAGG	Asp945Asn;Asp944Asn;Trp942Ter		Top 10%		820.835		12% elevation in fluorescence
C36	I1061T_CBE	id_1140	TTGTCCACTCGACAGCAAGA	Asp960Asn;Val959Met;Arg958Gln		Top 10%		888.709		22% elevation in fluorescence
C37	I1061T_CBE	id_1231	GGACATGCTGCCTATAGTTC	His1016Tyr;Ala1017Val		Top 10%		852.398		17% elevation in fluorescence
C38	I1061T_CBE	id_1263	GACCTACCACACCGTGCTGC	Thr1040Ile;His1042Tyr		Top 10%		786.246		8% elevation in fluorescence
C39	I1061T_CBE	id_1408	GAACTCCACGGAGATGCCAC	Glu1166Lys;Val1165Met		Top 10%		862.943		18% elevation in fluorescence
NTC - CBE Non-targeting control							113149	729.697

### Sheet: Fig.2g
Key	guideRNA identification number	Clone number	Confirmed mutation	Mean mNG-ALOD4 fluorescence	Mean mScarlet fluorescence	validation - cholesterol phenotype (mNG-ALOD4)	validation - abundance phenotype (mScarlet)	Characterized mutant lines
NTC		1	Ile1061Thr	181222	1053.39			✓
Revertant		1	Thr1061Ile	121212	1509.57	33% reduction in fluorescence	43% elevation in fluorescence
		2	Thr1061Ile	110076	1768.79	39% reduction in fluorescence	68% elevation in fluorescence	✓
		3	Thr1061Ser	213404	983.276	18% elevation in fluorescence	7% reduction in fluorescence
A5	id_463	5	Phe403Pro	138292	1199.93	24% reduction in fluorescence	14% elevation in fluorescence
		7	Phe403Pro	160162	1056.76	12% reduction in fluorescence	NO change in fluorescence
		3	Phe402Ser;Phe403Pro	152865	1317.1	16% reduction in fluorescence	25% elevation in fluorescence
		11	Phe402Ser;Phe403Pro	171925	1346.64	5% reduction in fluorescence	28% elevation in fluorescence
		14	Phe402Ser;Phe403Pro	122722	1303.6	32% reduction in fluorescence	24% elevation in fluorescence	✓
		9	Phe402Ser;Phe403Ser	181032	986.56	NO change in fluorescence	6% reduction in fluorescence
A6	id_712	1	Ser619Gly	143862	1160.31	21% reduction in fluorescence	10% elevation in fluorescence
		3	Asp618Gly;Ser619Gly	163601	1197.32	10% reduction in fluorescence	14% elevation in fluorescence	✓
		4	Asp618Gly;Ser619Gly	148420	1189.82	18% reduction in fluorescence	13% elevation in fluorescence
		2	Asp618Gly;Ser619Gly;Asp620Gly	163463	1389.11	10% reduction in fluorescence	32% elevation in fluorescence
A12	id_1022	1	His884Arg	152728	1273.04	16% reduction in fluorescence	21% elevation in fluorescence	✓
A20	id_1413	2	His1193Arg	169436	1127.42	6% reduction in fluorescence	7% elevation in fluorescence
		4	His1193Arg	159456	1112.67	12% reduction in fluorescence	6% elevation in fluorescence	✓
C29	id_817	3	Glu688Lys	198185	1481.97	9% elevation in fluorescence	40% elevation in fluorescence	✓
		7	Val686Ile	201521	957.271	11% elevation in fluorescence	9% reduction in fluorescence
C30	id_820	4	Glu688Lys;Val689Ile	212983	1164.72	18% elevation in fluorescence	11% elevation in fluorescence
A35	id_457	2	Tyr394Cys	184615	1348.11	2% elevation in fluorescence	28% elevation in fluorescence	✓
