## Supplementary Table 4 for "Tiled base editing screens uncover rare second-site mutations that rescue a misfolded disease protein"

### Sheet: Details of MD-simulations
	Molecular Dynamics simulations
	List of systems simulated and their corresponding number of atoms
	System	Number of Atoms
	WT	405028
	I1061T	405125
	I1061T+D618G+S619G	405118
	I1061T+E688K	404914
	I1061T+F402S+F403P	404934
	I1061T+H884R	405113
	I1061T+H1193R	405113
	I1061T+Y394C	404981
	List of protonated residues in simulation	pKa
	D700	7.82
	D771	7.43
	E406	12.53
	E606	7.69
	E742	12.13
	H512	8.14
	List of glycosylated residues and their glycans: N-acetyl-D-glucosamine (NAG) and beta-D-mannose (MAN)
	Residue	Glycosylation
	N106	NAG-NAG
	N158	NAG
	N452	NAG
	N459	NAG
	N478	NAG-NAG
	N524	NAG
	N557	NAG-NAG-MAN
	N598	NAG
	N916	NAG
	N931	NAG-NAG-MAN
	N961	NAG
	N968	NAG
	N1064*	NAG
	*N1064 was observed to not be glycosylated in any I1061T-containing mutants, so this glycan was only present in WT simulations.
	Membrane lipid composition based on mammalian endoplasmic reticulum membrane given as mol% of each lipid. Naming corresponds to entry in the CHARMM Small Molecule Library
	Lipid Component	mol%
	CHL1	6.67
	POPA	3.33
	POPC	50
	POPE	22.22
	POPI	6.67
	POPS	11.11
