## Supplementary Table 5 for "Tiled base editing screens uncover rare second-site mutations that rescue a misfolded disease protein"

### Sheet: NGS Primers_ABE and CBE Screens
	NGS primers for sequencing of base-editing screens
	Primers used for PCR amplification of sgRNA libraries from genomic DNA of eHAP1-NPC1-I1061T or eHAP1-NPC1-I1061T-mScarlet cells after FACS-based NPC1 function or abundance ABE and CBE screens				Row header annotation
	File Name	NGS primers	Primer Sequence (5'-3')		U1 : Unsorted; Replicate 1
					U2 : Unsorted; Replicate 2
	Function_I1061T_ABE_U1	Forward	AATGATACGGCGACCACCGAGATCTACACAGCAATTCACACTCTTTCCCTACACGACGCTCTTCCGATCTgctttatatatcttgtggaaaggacgaaacacc		B1 : FACS sorted for Bottom 10% mNeonGreen-ALOD4 gate; Replicate 1
		Reverse	CAAGCAGAAGACGGCATACGAGATAGGATCTAGTGACTGGAGTTCAGACGTGTGCTCTTCCGATCTccgactcggtgccactttttcaa		B2 : FACS sorted for Bottom 10% mNeonGreen-ALOD4 gate; Replicate 2
					T1 : FACS sorted for Top 10% mScarlet gate; Replicate 1
	Function_I1061T_ABE_U2	Forward	AATGATACGGCGACCACCGAGATCTACACAGCAATTCACACTCTTTCCCTACACGACGCTCTTCCGATCTgctttatatatcttgtggaaaggacgaaacacc		T2 : FACS sorted for Top 10% mScarlet gate; Replicate 2
		Reverse	CAAGCAGAAGACGGCATACGAGATGACAGTAAGTGACTGGAGTTCAGACGTGTGCTCTTCCGATCTccgactcggtgccactttttcaa
					Libraries and indexes for demultiplexing
	Function_I1061T_ABE_B1	Forward	AATGATACGGCGACCACCGAGATCTACACCCAGTTAGACACTCTTTCCCTACACGACGCTCTTCCGATCTgctttatatatcttgtggaaaggacgaaacacc		Libraries were sequenced on an Illumina MiSeq instrument using the MiSeq reagent kit v3 (150 cycles; single end; 25M reads). i7 indexes are reverse complemented.
		Reverse	CAAGCAGAAGACGGCATACGAGATAGGATCTAGTGACTGGAGTTCAGACGTGTGCTCTTCCGATCTccgactcggtgccactttttcaa		Libraries	i7 index	i5 index
					Function_I1061T_ABE_U1	TAGATCCT	AGCAATTC
	Function_I1061T_ABE_B2	Forward	AATGATACGGCGACCACCGAGATCTACACCCAGTTAGACACTCTTTCCCTACACGACGCTCTTCCGATCTgctttatatatcttgtggaaaggacgaaacacc		Function_I1061T_ABE_U2	TTACTGTC	AGCAATTC
		Reverse	CAAGCAGAAGACGGCATACGAGATGACAGTAAGTGACTGGAGTTCAGACGTGTGCTCTTCCGATCTccgactcggtgccactttttcaa		Function_I1061T_ABE_B1	TAGATCCT	CCAGTTAG
					Function_I1061T_ABE_B2	TTACTGTC	CCAGTTAG
	Function_I1061T_CBE_U1	Forward	AATGATACGGCGACCACCGAGATCTACACAGTTGCTTACACTCTTTCCCTACACGACGCTCTTCCGATCTgctttatatatcttgtggaaaggacgaaacacc		Function_I1061T_CBE_U1	TAGATCCT	AGTTGCTT
		Reverse	CAAGCAGAAGACGGCATACGAGATAGGATCTAGTGACTGGAGTTCAGACGTGTGCTCTTCCGATCTccgactcggtgccactttttcaa		Function_I1061T_CBE_U2	TTACTGTC	AGTTGCTT
					Function_I1061T_CBE_B1	TAGATCCT	TTGAGCCT
	Function_I1061T_CBE_U2	Forward	AATGATACGGCGACCACCGAGATCTACACAGTTGCTTACACTCTTTCCCTACACGACGCTCTTCCGATCTgctttatatatcttgtggaaaggacgaaacacc		Function_I1061T_CBE_B2	TTACTGTC	TTGAGCCT
		Reverse	CAAGCAGAAGACGGCATACGAGATGACAGTAAGTGACTGGAGTTCAGACGTGTGCTCTTCCGATCTccgactcggtgccactttttcaa		Abundance_I1061T_ABE_U1	TAGATCCT	AGCAATTC
					Abundance_I1061T_ABE_U2	TTACTGTC	AGCAATTC
	Function_I1061T_CBE_B1	Forward	AATGATACGGCGACCACCGAGATCTACACTTGAGCCTACACTCTTTCCCTACACGACGCTCTTCCGATCTgctttatatatcttgtggaaaggacgaaacacc		Abundance_I1061T_ABE_T1	TAGATCCT	CCAGTTAG
		Reverse	CAAGCAGAAGACGGCATACGAGATAGGATCTAGTGACTGGAGTTCAGACGTGTGCTCTTCCGATCTccgactcggtgccactttttcaa		Abundance_I1061T_ABE_T2	TTACTGTC	CCAGTTAG
					Abundance_I1061T_CBE_U1	TAGATCCT	AGTTGCTT
	Function_I1061T_CBE_B2	Forward	AATGATACGGCGACCACCGAGATCTACACTTGAGCCTACACTCTTTCCCTACACGACGCTCTTCCGATCTgctttatatatcttgtggaaaggacgaaacacc		Abundance_I1061T_CBE_U2	TTACTGTC	AGTTGCTT
		Reverse	CAAGCAGAAGACGGCATACGAGATGACAGTAAGTGACTGGAGTTCAGACGTGTGCTCTTCCGATCTccgactcggtgccactttttcaa		Abundance_I1061T_CBE_T1	TAGATCCT	TTGAGCCT
					Abundance_I1061T_CBE_T2	TTACTGTC	TTGAGCCT
	Abundance_I1061T_ABE_U1	Forward	AATGATACGGCGACCACCGAGATCTACACAGCAATTCACACTCTTTCCCTACACGACGCTCTTCCGATCTgctttatatatcttgtggaaaggacgaaacacc
		Reverse	CAAGCAGAAGACGGCATACGAGATAGGATCTAGTGACTGGAGTTCAGACGTGTGCTCTTCCGATCTccgactcggtgccactttttcaa
	Abundance_I1061T_ABE_U2	Forward	AATGATACGGCGACCACCGAGATCTACACAGCAATTCACACTCTTTCCCTACACGACGCTCTTCCGATCTgctttatatatcttgtggaaaggacgaaacacc
		Reverse	CAAGCAGAAGACGGCATACGAGATGACAGTAAGTGACTGGAGTTCAGACGTGTGCTCTTCCGATCTccgactcggtgccactttttcaa
	Abundance_I1061T_ABE_T1	Forward	AATGATACGGCGACCACCGAGATCTACACCCAGTTAGACACTCTTTCCCTACACGACGCTCTTCCGATCTgctttatatatcttgtggaaaggacgaaacacc
		Reverse	CAAGCAGAAGACGGCATACGAGATAGGATCTAGTGACTGGAGTTCAGACGTGTGCTCTTCCGATCTccgactcggtgccactttttcaa
	Abundance_I1061T_ABE_T2	Forward	AATGATACGGCGACCACCGAGATCTACACCCAGTTAGACACTCTTTCCCTACACGACGCTCTTCCGATCTgctttatatatcttgtggaaaggacgaaacacc
		Reverse	CAAGCAGAAGACGGCATACGAGATGACAGTAAGTGACTGGAGTTCAGACGTGTGCTCTTCCGATCTccgactcggtgccactttttcaa
	Abundance_I1061T_CBE_U1	Forward	AATGATACGGCGACCACCGAGATCTACACAGTTGCTTACACTCTTTCCCTACACGACGCTCTTCCGATCTgctttatatatcttgtggaaaggacgaaacacc
		Reverse	CAAGCAGAAGACGGCATACGAGATAGGATCTAGTGACTGGAGTTCAGACGTGTGCTCTTCCGATCTccgactcggtgccactttttcaa
	Abundance_I1061T_CBE_U2	Forward	AATGATACGGCGACCACCGAGATCTACACAGTTGCTTACACTCTTTCCCTACACGACGCTCTTCCGATCTgctttatatatcttgtggaaaggacgaaacacc
		Reverse	CAAGCAGAAGACGGCATACGAGATGACAGTAAGTGACTGGAGTTCAGACGTGTGCTCTTCCGATCTccgactcggtgccactttttcaa
	Abundance_I1061T_CBE_T1	Forward	AATGATACGGCGACCACCGAGATCTACACTTGAGCCTACACTCTTTCCCTACACGACGCTCTTCCGATCTgctttatatatcttgtggaaaggacgaaacacc
		Reverse	CAAGCAGAAGACGGCATACGAGATAGGATCTAGTGACTGGAGTTCAGACGTGTGCTCTTCCGATCTccgactcggtgccactttttcaa
	Abundance_I1061T_CBE_T2	Forward	AATGATACGGCGACCACCGAGATCTACACTTGAGCCTACACTCTTTCCCTACACGACGCTCTTCCGATCTgctttatatatcttgtggaaaggacgaaacacc
		Reverse	CAAGCAGAAGACGGCATACGAGATGACAGTAAGTGACTGGAGTTCAGACGTGTGCTCTTCCGATCTccgactcggtgccactttttcaa
	Note: Nucleotide sequence highlighted in green represent the i5 and i7 indexes used for demultiplexing the libraries. The lowercase nucleotide sequence anneals to the vector backbone region in genomic DNA

### Sheet: NGS Primers_Amplicon Sequencing
	NGS primers for amplicon sequencing of eHAP1-NPC1-I1061T-mScarlet
	First set of primers to amplify region of interest from genomic DNA
	Gene	guideRNA identification number		Key	guideRNA target sequence		Forward primer appended with part of Illumina adaptor sequence (5'-3')				Reverse primer appended with part of Illumina adaptor sequence (5'-3')
	NPC1	ABE_id_463		A5	TCCGGAAGAAAGGCCCAAAG		CTTTCCCTACACGACGCTCTTCCGATCTcagttgacctctggtcagc				GACTGGAGTTCAGACGTGTGCTCTTCCGATCTctggtgcagtatctgtatgtc
	NPC1	ABE_id_712		A6	AGTGACAGTGATGTCTTCAC		CTTTCCCTACACGACGCTCTTCCGATCTctacaagaatcccaatctgacc				GACTGGAGTTCAGACGTGTGCTCTTCCGATCTgaagcctgcgacagcttttc
	NPC1	ABE_id_1022		A12	CCTGCATGCGGGTCCGCCTG		CTTTCCCTACACGACGCTCTTCCGATCTcaggactcctacatggtgg				GACTGGAGTTCAGACGTGTGCTCTTCCGATCTgactagttgtccagctgcg
	NPC1	ABE_id_1413		A20	CTTGCCCACATGGGCAGCTC		CTTTCCCTACACGACGCTCTTCCGATCTggcatctccgtggagttc				GACTGGAGTTCAGACGTGTGCTCTTCCGATCTccagactcttcagtcactgagg
	NPC1	CBE_id_817		C29	TTCAATCACAATGAGGGTCA		CTTTCCCTACACGACGCTCTTCCGATCTggtggattcgaaggtctcac				GACTGGAGTTCAGACGTGTGCTCTTCCGATCTggaagtatacctggtaggcc
	NPC1	ABE_id_457		A35	GAGTACTTTGACCAGCACTT		CTTTCCCTACACGACGCTCTTCCGATCTctgtcagcgcagcatttgag				GACTGGAGTTCAGACGTGTGCTCTTCCGATCTctggtgcagtatctgtatgtc
	Second set of primers with adaptors and barcodes for demultiplexing NGS data
	Forward primer	Forward primer sequence (5'-3 ')					Reverse primer	Reverse primer sequence (5'-3')
	F1	AATGATACGGCGACCACCGAGATCTACACAAGTAGAGACACTCTTTCCCTACACGACGCTCTTCC					R1	CAAGCAGAAGACGGCATACGAGATCATGATCGGTGACTGGAGTTCAGACGTGTGCTCTTC
	F2	AATGATACGGCGACCACCGAGATCTACACCATGCTTAACACTCTTTCCCTACACGACGCTCTTCC					R2	CAAGCAGAAGACGGCATACGAGATAGGATCTAGTGACTGGAGTTCAGACGTGTGCTCTTC
	F3	AATGATACGGCGACCACCGAGATCTACACGCACATCTACACTCTTTCCCTACACGACGCTCTTCC					R3	CAAGCAGAAGACGGCATACGAGATGACAGTAAGTGACTGGAGTTCAGACGTGTGCTCTTC
	F4	AATGATACGGCGACCACCGAGATCTACACTGCTCGACACACTCTTTCCCTACACGACGCTCTTCC					R4	CAAGCAGAAGACGGCATACGAGATCCTATGCCGTGACTGGAGTTCAGACGTGTGCTCTTC
	F5	AATGATACGGCGACCACCGAGATCTACACAGCAATTCACACTCTTTCCCTACACGACGCTCTTCC					R5	CAAGCAGAAGACGGCATACGAGATTCGCCTTGGTGACTGGAGTTCAGACGTGTGCTCTTC
	F6	AATGATACGGCGACCACCGAGATCTACACAGTTGCTTACACTCTTTCCCTACACGACGCTCTTCC					R6	CAAGCAGAAGACGGCATACGAGATATAGCGTCGTGACTGGAGTTCAGACGTGTGCTCTTC
	F7	AATGATACGGCGACCACCGAGATCTACACCCAGTTAGACACTCTTTCCCTACACGACGCTCTTCC					R7	CAAGCAGAAGACGGCATACGAGATGAAGAAGTGTGACTGGAGTTCAGACGTGTGCTCTTC
	F8	AATGATACGGCGACCACCGAGATCTACACTTGAGCCTACACTCTTTCCCTACACGACGCTCTTCC					R8	CAAGCAGAAGACGGCATACGAGATATTCTAGGGTGACTGGAGTTCAGACGTGTGCTCTTC
	Note : The second set of primers for deep sequencing are selected in pairs from the Forward/Reverse primer list. For instance, F1_R1 represents the combination of Forward primer 1 and Reverse primer 1
	Second set NGS primer combination
	Gene	guideRNA identification number		Second set primer pairs	i7 index	i5 index
	NPC1	ABE_id_463		F1_R1	CGATCATG	AAGTAGAG
	NPC1	ABE_id_712		F1_R2	TAGATCCT	AAGTAGAG
	NPC1	ABE_id_1022		F1_R3	TTACTGTC	AAGTAGAG
	NPC1	ABE_id_1413		F1_R5	CAAGGCGA	AAGTAGAG
	NPC1	CBE_id_817		F2_R7	ACTTCTTC	CATGCTTA
	NPC1	ABE_id_457		F2_R5	CAAGGCGA	CATGCTTA
	Note: Nucleotide sequence highlighted in green represent the i5 and i7 indexes used for demultiplexing the libraries

### Sheet: NPC1 Editing
	Precise genome editing of eHAP1 cells at NPC1 gene locus
	HDR by CRISPR/Cas9 to generate NPC1-mScarlet
	Gene	Desired mutation	guideRNA target sequence (5'-3’)	HDR template sequence (5'-3')		Key
	NPC1	GGGGS linker followed by mScarlet-tag at the C-terminus	CAGTCAGGATGCCCTGCGAG	AGCAGTGCTGCAGAACAGCTTTTTATGTCCCTCATGGATTTCCCGTTTCTTAGCAAAGTGCTTGCTGCCTTTCTTCATCTCGAGACTGTCCTTGATCCTTTTACTTCTATGGCCACTTCACCTTGCACAAAAATGACCCACGGTTGAAAGAACAATACTGATTTGCTTCATTTATAGCTTTGTCACTAAATTGAAGCACTGAAGTAGAAGATTAAGAAAATGAGGGGCTTTTTATCATCTCCGGGGGATAGAAAGTAGTTCTATTACAATCTAATATACTAGTTCCTTTTAAGAAAAAAAAAAAAAAAAAGAGATGAGCACTTTGGAAGGCTGAGACAGGAGAATCGTTTGAGACCAGCCTAGGCAACATAGTGAGGCCTCCATCTCTACAAAAATAAA…		Left homology arm Linker mScarlet Right homology arm
	Primers for genotyping NPC1-mScarlet clonal cell lines
	Primer	PCR	Forward primer sequence (5'-3')	Reverse primer sequence (5'-3')	Primer location		Amplicon size
					Forward	Reverse
	Pair 1	In-In	CTG CAG CCT GAG GAA GAA AGC	TCT AGT GTC ACC TCC TGC TTG C	left homology arm	right homology arm	1268 bp
	Pair 2	In-Out	TAC ACC GTG GTG GAA CAG TAC G	AGC TCA ATG TAA GAC GGC	mScarlet	outside right homology arm	884 bp
	Pair 3	Out-In	GGT GCA GAC TAC TTT ATT AGG	ACC TTG AAC CGC ATG AAC TCC	outside left homology arm	mScarlet	1036 bp
	HDR by CRISPR/Cas9 to generate NPC1 mutants
	Gene	Desired mutation	guideRNA target sequence (5'-3’)	ssODN sequence (5'-3’)	Genotyping primers		Amplicon sizes after restriction digestion
					Forward (5'-3')	Reverse (5'-3')
	NPC1	A1035V	GTGGTAGGTCATGAAGTACG	/Alt-R-HDR1/T*C* AGC AGA GGT CTG CAG CAC GGT GTG GTA GGT CAT GAA GTA CGT AAC TCC GAC CCT GGT GCC ATG GCC AAG GAG GAT GTT AAC TG*C* A/Alt-R-HDR2/	GTGTTCCCTTATCTGGGGGC	CTTTGCCCAGCACCCATTTC	Digestion with SnaBI -528 bp (negative clone) -225 bp & 303 bp (positive clone)
	NPC1	I1061T	GACATTACTGGCTATAAGTC	/Alt-R-HDR1/C*A* CTG CCG TTA ATG CCC ATG GTT TCG GTG ACA TTA CTG GCA GTT AAC CGG GCT TTC TTC AGA GCG TCA ATA AAG TCA GCA GAG GTC T*G*C /Alt-R-HDR2/	GTGTTCCCTTATCTGGGGGC	CTTTGCCCAGCACCCATTTC	Digestion with HpaI -187 and 341 bp (negative clone) -110 bp, 187 bp & 231 bp (positive clone)
	NPC1	R1186H	CCTCTTCCGCGCGCTCCACG	/Alt-R-HDR1/T*A* CTC ACG GAG CTG CCC ATG TGG GCA AGT GCC TCT TCC GCA TGC TCT ACG CGG CTG CCT TTC ATG CTC ACC GTG AAC GCT CTG GTT A*T*G /Alt-R-HDR2/	CTGGTCAACACAAACGTGCC	GTCCGTTCTGTCCACGATGT	Digestion with SphI-HF -512 bp (negative clone) -192 bp & 320 bp (positive clone)
	Guides for mutation reversal using base-editors
	Gene	Base-editor	guideRNA name	guideRNA target sequence (5'-3’)	Mutational outcome	Target cell line
	NPC1	Cytosine	C0_I1061T	TTAACTGCCAGTAATGTCAC	T1061I	eHAP1-NPC1-I1061T-mScarlet
	NPC1	Adenine	A0_A1035V	GTACGTAACTCCGACCCTGG	V1035A	eHAP1-NPC1-A1035V
	NPC1	Adenine	A0_R1186H	GAGCATGCGGAAGAGGCACT	H1186R	eHAP1-NPC1-R1186H-mScarlet
	NPC1	Cytosine	C0_I1061T	CTTACAGCCAGTAATGTCAC	T1061I	NPC patient fibroblasts [GM18453 and GM17923]

### Sheet: SDM primers
	EF1α (core) NPC1-P2A-mScarlet
	Site-directed mutagenesis (SDM) for expression in HeLa NPC1-/- cells
	Desired mutation	Forward primer sequence containing mutated nucleotide (5'-3')	Reverse primer sequence (5'-3')
	I1061T	GAAGAAAGCCCGCCTGACTGCTAGCAACGTGACAGAGAC	CAGGCGGGCTTTCTTCAG
	F402S and F403P	ACCAGCATTTCGGACCATCCCCCAGAACAGAGCAGCTGATCATT	TGGTCCGAAATGCTGGTC
	D618G and S619G	ACTGAACCGAGAATCTGGCGGTGACGTGTTCACCGTGGTC	CAGATTCTCGGTTCAGTTCGTC
	H884R	CTATCAGTCAGTATCTGCGTGCCGGCCCCCCTGTCTA	GCAGATACTGACTGATAGATTTAAAG
	H1193R	AGAGGAAGCTCTGGCACGCATGGGAAGTTCAGTGTTTAGTGG	TGCCAGAGCTTCCTCTGC
	E688K	CTGACCCTGATCGTCATTAAAGTGATCCCATTTCTGGTCCTG	AATGACGATCAGGGTCAGAGG
	Y394C	GGCTCGACTGGAGAAGGAATGCTTTGACCAGCATTTCGGAC	CCTTCTCCAGTCGAGCCT
	D618A	GAACCGAGAATCTGCCAGTGACGTGTTCACCGTGGTCA	CAGATTCTCGGTTCAGTTCGTC
	D620A	GAACCGAGAATCTGACAGTGCCGTGTTCACCGTGGTCA	CAGATTCTCGGTTCAGTTCGTC
	D618A and D620A	GAACCGAGAATCTGCCAGTGCCGTGTTCACCGTGGTCA	CAGATTCTCGGTTCAGTTCGTC
	C177Y	ATAAGGCCCTGGGGCTGCTGTACGGAAAAGACGCAGATGC	CAGCAGCCCCAGGGCCTTAT
	Y634C	GCTATGCTATCATGTTCCTGTGCATCTCACTGGCACTGGG	CAGGAACATGATAGCATAGC
	P691S	TGATCGTCATTGAAGTGATCAGCTTTCTGGTCCTGGCTGT	GATCACTTCAATGACGATCA
	L724P	GCGAAACACTGGATCAGCAGCCAGGAAGGGTGCTGGGAGA	CTGCTGATCCAGTGTTTCGC
	Q775P	GTTTATTGACTTCCTGCTGCCAATCACCTGCTTTGTGAGC	CAGCAGGAAGTCAATAAAC
	A927V	TGCAGCAGATCTTCAACGCAGTGCAGCTGGACAATTATAC	TGCGTTGAAGATCTGCTGCA
	R934L	CCCAGCTGGACAATTATACACTGATTGGCTTTGCCCCCTC	TGTATAATTGTCCAGCTGGG
	S954L	TCGATTGGGTCAAGCCTCAGCTGAGCTGCTGTCGCGTGGA	CTGAGGCTTGACCCAATCGA
	R978C	TGGTCGACCCTGCCTGCGTGTGCTGTAGGCCACTGACTCC	CACGCAGGCAGGGTCGACCA
	G992R	AGGGCAAACAGCGACCACAGCGAGGCGACTTCATGAGATT	CTGTGGTCGCTGTTTGCCCT
	P1007A	CTATGTTCCTGTCCGACAACGCTAATCCCAAGTGTGGCAA	GTTGTCGGACAGGAACATAG
	A1035V	GACATGGGACCCGAGTGGGAGTGACATACTTCATGACATA	TCCCACTCGGGTCCCATGTC
	T1036M	ATGGGACCCGAGTGGGAGCCATGTACTTCATGACATACCA	GGCTCCCACTCGGGTCCCAT
	A1054T	CCTCAGCTGACTTCATTGATACACTGAAGAAAGCCCGCCT	ATCAATGAAGTCAGCTGAGG
	N1156S	TGAACGCCGTCAGTCTGGTGAGTCTGGTCATGTCTTGCGG	CACCAGACTGACGGCGTTCA
	R1186H	TGAAGGGAAGCCGGGTGGAACACGCAGAGGAAGCTCTGGC	TTCCACCCGGCTTCCCTTCA
	L1191F	TGGAAAGAGCAGAGGAAGCTTTTGCACACATGGGAAGTTC	AGCTTCCTCTGCTCTTTCCA
	Note: Nucleotide sequence highlighted in red represents the mutated nucleotide

### Sheet: mScarlet-I reporter iPSC lines
	mScarlet-I (mSc) reporter iPSC lines
		Sequence (5'-3’)
	mSc gRNA-1	AAATTTCTAGCCCTCTCGCAGGG
	mSc gRNA-2	AGTCAGGATGCCCTGCGAGAGGG
	mScarlet-I donor with linker	TTACTTGTACAGCTCGTCCATGCCGCCGGTGGAGTGGCGGCCCTCGGAGCGTTCGTACTGTTCCACCACGGTGTAGTCCTCGTTGTGGGAGGTGATGTCCAACTTGCGGTCGACGTTGTAGGCGCCGGGCATCTGCACGGGCTTCTTGGCCTTGTAGGTGGTCTTGAAGTCCGCCAGGTAGCGGCCGCCGTCCTTCAGGCGCAGGGCCATCTTAATGTCGCCCTTCAGCACGCCGTCCTCGGGGTACAACCGCTCGGTGGACGCTTCCCAGCCCATTGTCTTCTTCTGCATTACGGGGCCGTCAGGAGGGAAGTTGGTGCCGCGGAGCTTCACCTTGTAGATCAGGGTGCCGTCCTCCAGGGAGGTGTCCTGGGTCACGGTCACGGCGCCGCCGTCCTC…
	CLYBL Right Homology Arm for NGN2	ATCTCCTCATCCTTCCAACATAAATATATTTTGGGATTATATCAACATTCAATGTTACTTAAAGTGACCTTGTAAATATTTTCACAACTGAGCCATGTTTGATTTGTATACTTATGTTTACTTTACTGTTTTTCCTGAAGTTAATAATTGCCTTGAATTTATTTATTTCTTTAAAAATGTTTCATTACTCAGGACTGTAGTTTACATTACGATTCTTTGTGTTATACAGTTGATGGGTTTCTTTTCTTTCTTAATTTCTTTAAAAAATAGAGATGGGGTCTTACTATATTACCCAGGCTGGTCTTGAAGTCCTGGGCTCAAGTGATCTTCCTGTCTCAGCCTACCAAGTAGCTGAGACTATAGGTGCAAAAAAGCCACTATACCTGGCTAGTTTACAGG…
	CLYBL Left Homology Arm for NGN2	AGCAGGAGAATCATGCCAATGGGCCAATATACATTCTGACCCACAGTTTCATAATAAAATAAAATGGTTGTGGTTGTAAGCCACTATGTTTCAGAGTGGTTTGTTACACAGCAATAAATAACTAATATAGTAGGCATACCATCAAGTCCAAAGTAGGTAGAGAAGAATGTAAATAGCAGAGCAAAACAGCATGACTGGTGGCTGGGAGGCTTAAAACTGGGACAGGATCAGAGTCATGAAAGAAGTCAAAGAAATGGTTCAGAAGTAAGGCTGAGACTGACTTACAAAAGCTGAAAGTCCCTTTAAGTTGGTGTTTGGTGCATTGGCAGGGGCAGGTATGGTGACTTAAAAGAGCCATGCTCAACAAGATCAAGCACAACACAATCACGGGTCACCCCA…
	CLYBL NGN2 TALEN	GATGCAATCCCGGGCGATAGGCAGATGGGGGGCGTAGCGATGTTTGTCAGGGGGGGGAGGCTGCCAGTAGTCCATGTCGCTGCCGGCTGGAGAAGCAGGGCTCAGGGTGCAGCTGTAAGGGCTGGTGGAATTGCTGGACACGCTGGAGCTAGGGGCTGGGCTATTGGTGCAGGACCAGGTGCTGGCAGGGCTAGGAGAATCGCCGCTGCTAGACAGGGCAGCAGAAGCTCCGCCAGGAGACAGCAGCACGGCTTCAGAAAACAGAGCGCCTGGCAGTCCTCCGCCTCCGCCGCCACAATGATCGGCCAGCCGCAGAGTCTCGGTCAGGGCCCAGATGTAGTTGTGGGCGAATCTCAGGGTTTCGATCTTGGTCAGCTTGGCGTCCTCGGGGAAGGTAGG…
